# On the hormonal control of posterior regeneration in the annelid *Platynereis dumerilii*

**DOI:** 10.1101/2022.01.21.477205

**Authors:** Patricia Álvarez-Campos, Anabelle Planques, Loïc Bideau, Michel Vervoort, Eve Gazave

**Affiliations:** Université de Paris, CNRS, Institut Jacques Monod, F-75013, Paris, France; Centro de Investigación en Biodiversidad y Cambio Global (CIBC-UAM) & Departamento de Biología (Zoología), Facultad de Ciencias, Universidad Autónoma de Madrid, Spain

**Keywords:** regeneration, brain hormone, *Platynereis*, annelid, methylfarnesoate, hormonal regulation

## Abstract

Regeneration is the process by which many animals are able to restore lost or injured body parts. After amputation of the posterior part of its body, the annelid *Platynereis dumerilii* is able to regenerate the pygidium, the posteriormost part of its body that bears the anus, and a subterminal growth zone containing stem cells that allows the subsequent addition of new segments. The ability to regenerate their posterior part (posterior regeneration) is promoted in juvenile worms by a hormone produced by the brain and is lost when this hormonal activity becomes low at the time the worms undergo their sexual maturation. By characterizing posterior regeneration at the morphological and molecular levels in worms that have been decapitated, we show that the presence of the head is essential for multiple aspects of posterior regeneration, as well as for the subsequent production of new segments. We also show that methylfarnesoate, the molecule proposed to be the brain hormone, can partially rescue the posterior regeneration defects observed in decapitated worms. Our results are therefore consistent with a key role of brain hormonal activity in the control of regeneration and growth in *P. dumerilii*, and support the hypothesis of the involvement of methylfarnesoate in this control.
