## Supplementary material for "On the hormonal control of posterior regeneration in the annelid *Platynereis dumerilii*": Supp. Table 1

### Sheet: Fig.3 Ant+Post Amp
ANTERIOR + POSTERIOR AMPUTATION EXPERIMENT
Tukey's multiple comparisons test
	Mean Diff	95,00% CI of diff	Significant?	Summary	Adjusted P Value
Day 1
Control vs. C0	0	-0,5405 to 0,5405	No	ns	>0,9999
Control vs. C1	0	-0,5797 to 0,5797	No	ns	>0,9999
Control vs. C2	0	-0,6255 to 0,6255	No	ns	>0,9999
Control vs. C3	0	-0,5688 to 0,5688	No	ns	>0,9999
Control vs. C4	0	-0,6607 to 0,6607	No	ns	>0,9999
Control vs. C5	0	-0,5996 to 0,5996	No	ns	>0,9999
Control vs. C6	0	-0,5639 to 0,5639	No	ns	>0,9999
Control vs. C7	0	-0,5688 to 0,5688	No	ns	>0,9999
C0 vs. C1	0	-0,5183 to 0,5183	No	ns	>0,9999
C0 vs. C2	0	-0,569 to 0,569	No	ns	>0,9999
C0 vs. C3	0	-0,5061 to 0,5061	No	ns	>0,9999
C0 vs. C4	0	-0,6076 to 0,6076	No	ns	>0,9999
C0 vs. C5	0	-0,5405 to 0,5405	No	ns	>0,9999
C0 vs. C6	0	-0,5006 to 0,5006	No	ns	>0,9999
C0 vs. C7	0	-0,5061 to 0,5061	No	ns	>0,9999
C1 vs. C2	0	-0,6064 to 0,6064	No	ns	>0,9999
C1 vs. C3	0	-0,5478 to 0,5478	No	ns	>0,9999
C1 vs. C4	0	-0,6427 to 0,6427	No	ns	>0,9999
C1 vs. C5	0	-0,5797 to 0,5797	No	ns	>0,9999
C1 vs. C6	0	-0,5427 to 0,5427	No	ns	>0,9999
C1 vs. C7	0	-0,5478 to 0,5478	No	ns	>0,9999
C2 vs. C3	0	-0,596 to 0,596	No	ns	>0,9999
C2 vs. C4	0	-0,6843 to 0,6843	No	ns	>0,9999
C2 vs. C5	0	-0,6255 to 0,6255	No	ns	>0,9999
C2 vs. C6	0	-0,5914 to 0,5914	No	ns	>0,9999
C2 vs. C7	0	-0,596 to 0,596	No	ns	>0,9999
C3 vs. C4	0	-0,6329 to 0,6329	No	ns	>0,9999
C3 vs. C5	0	-0,5688 to 0,5688	No	ns	>0,9999
C3 vs. C6	0	-0,5311 to 0,5311	No	ns	>0,9999
C3 vs. C7	0	-0,5363 to 0,5363	No	ns	>0,9999
C4 vs. C5	0	-0,6607 to 0,6607	No	ns	>0,9999
C4 vs. C6	0	-0,6285 to 0,6285	No	ns	>0,9999
C4 vs. C7	0	-0,6329 to 0,6329	No	ns	>0,9999
C5 vs. C6	0	-0,5639 to 0,5639	No	ns	>0,9999
C5 vs. C7	0	-0,5688 to 0,5688	No	ns	>0,9999
C6 vs. C7	0	-0,5311 to 0,5311	No	ns	>0,9999
Day 2
Control vs. C0	0.325	-0,2155 to 0,8655	No	ns	0.6359
Control vs. C1	0.3848	-0,1949 to 0,9645	No	ns	0.4999
Control vs. C2	0.3618	-0,2637 to 0,9872	No	ns	0.6844
Control vs. C3	0.31	-0,2588 to 0,8788	No	ns	0.7509
Control vs. C4	0.5929	-0,06785 to 1,254	No	ns	0.1198
Control vs. C5	0.65	0,05042 to 1,25	Yes	*	0.0221
Control vs. C6	0.5269	-0,03701 to 1,091	No	ns	0.0888
Control vs. C7	0.47	-0,09881 to 1,039	No	ns	0.2016
C0 vs. C1	0.05978	-0,4585 to 0,5781	No	ns	>0,9999
C0 vs. C2	0.03676	-0,5323 to 0,6058	No	ns	>0,9999
C0 vs. C3	-0.015	-0,5211 to 0,4911	No	ns	>0,9999
C0 vs. C4	0.2679	-0,3397 to 0,8754	No	ns	0.9091
C0 vs. C5	0.325	-0,2155 to 0,8655	No	ns	0.6359
C0 vs. C6	0.2019	-0,2987 to 0,7025	No	ns	0.9443
C0 vs. C7	0.145	-0,3611 to 0,6511	No	ns	0.9935
C1 vs. C2	-0.02302	-0,6295 to 0,5834	No	ns	>0,9999
C1 vs. C3	-0.07478	-0,6226 to 0,473	No	ns	>0,9999
C1 vs. C4	0.2081	-0,4346 to 0,8508	No	ns	0.9854
C1 vs. C5	0.2652	-0,3145 to 0,8449	No	ns	0.8897
C1 vs. C6	0.1421	-0,4006 to 0,6849	No	ns	0.9965
C1 vs. C7	0.08522	-0,4626 to 0,633	No	ns	>0,9999
C2 vs. C3	-0.05176	-0,6478 to 0,5443	No	ns	>0,9999
C2 vs. C4	0.2311	-0,4532 to 0,9154	No	ns	0.9809
C2 vs. C5	0.2882	-0,3372 to 0,9137	No	ns	0.8856
C2 vs. C6	0.1652	-0,4262 to 0,7565	No	ns	0.9945
C2 vs. C7	0.1082	-0,4878 to 0,7043	No	ns	0.9998
C3 vs. C4	0.2829	-0,3501 to 0,9158	No	ns	0.9023
C3 vs. C5	0.34	-0,2288 to 0,9088	No	ns	0.6436
C3 vs. C6	0.2169	-0,3142 to 0,748	No	ns	0.9402
C3 vs. C7	0.16	-0,3763 to 0,6963	No	ns	0.9915
C4 vs. C5	0.05714	-0,6036 to 0,7178	No	ns	>0,9999
C4 vs. C6	-0.06593	-0,6945 to 0,5626	No	ns	>0,9999
C4 vs. C7	-0.1229	-0,7558 to 0,5101	No	ns	0.9996
C5 vs. C6	-0.1231	-0,687 to 0,4409	No	ns	0.999
C5 vs. C7	-0.18	-0,7488 to 0,3888	No	ns	0.9874
C6 vs. C7	-0.05692	-0,588 to 0,4742	No	ns	>0,9999
Day 3
Control vs. C0	0.9188	0,3783 to 1,459	Yes	****	<0,0001
Control vs. C1	0.9935	0,4138 to 1,573	Yes	****	<0,0001
Control vs. C2	1.185	0,5598 to 1,811	Yes	****	<0,0001
Control vs. C3	1.07	0,5012 to 1,639	Yes	****	<0,0001
Control vs. C4	1.164	0,5036 to 1,825	Yes	****	<0,0001
Control vs. C5	1.55	0,9504 to 2,15	Yes	****	<0,0001
Control vs. C6	1.104	0,5399 to 1,668	Yes	****	<0,0001
Control vs. C7	1.47	0,9012 to 2,039	Yes	****	<0,0001
C0 vs. C1	0.07473	-0,4436 to 0,593	No	ns	>0,9999
C0 vs. C2	0.2665	-0,3025 to 0,8356	No	ns	0.8758
C0 vs. C3	0.1513	-0,3549 to 0,6574	No	ns	0.9914
C0 vs. C4	0.2455	-0,362 to 0,8531	No	ns	0.9436
C0 vs. C5	0.6313	0,0908 to 1,172	Yes	**	0.009
C0 vs. C6	0.1851	-0,3155 to 0,6857	No	ns	0.9665
C0 vs. C7	0.5513	0,04515 to 1,057	Yes	*	0.021
C1 vs. C2	0.1918	-0,4146 to 0,7983	No	ns	0.9874
C1 vs. C3	0.07652	-0,4713 to 0,6243	No	ns	>0,9999
C1 vs. C4	0.1708	-0,4719 to 0,8135	No	ns	0.9961
C1 vs. C5	0.5565	-0,02318 to 1,136	No	ns	0.0715
C1 vs. C6	0.1104	-0,4324 to 0,6531	No	ns	0.9994
C1 vs. C7	0.4765	-0,07129 to 1,024	No	ns	0.1478
C2 vs. C3	-0.1153	-0,7113 to 0,4807	No	ns	0.9996
C2 vs. C4	-0.02101	-0,7053 to 0,6633	No	ns	>0,9999
C2 vs. C5	0.3647	-0,2608 to 0,9902	No	ns	0.6746
C2 vs. C6	-0.08145	-0,6728 to 0,5099	No	ns	>0,9999
C2 vs. C7	0.2847	-0,3113 to 0,8807	No	ns	0.8631
C3 vs. C4	0.09429	-0,5386 to 0,7272	No	ns	>0,9999
C3 vs. C5	0.48	-0,08881 to 1,049	No	ns	0.1784
C3 vs. C6	0.03385	-0,4973 to 0,5649	No	ns	>0,9999
C3 vs. C7	0.4	-0,1363 to 0,9363	No	ns	0.3322
C4 vs. C5	0.3857	-0,275 to 1,046	No	ns	0.6731
C4 vs. C6	-0.06044	-0,689 to 0,5681	No	ns	>0,9999
C4 vs. C7	0.3057	-0,3272 to 0,9386	No	ns	0.8555
C5 vs. C6	-0.4462	-1,01 to 0,1178	No	ns	0.2538
C5 vs. C7	-0.08	-0,6488 to 0,4888	No	ns	>0,9999
C6 vs. C7	0.3662	-0,1649 to 0,8973	No	ns	0.445
Day 4
Control vs. C0	1.106	0,5658 to 1,647	Yes	****	<0,0001
Control vs. C1	1.08	0,5007 to 1,66	Yes	****	<0,0001
Control vs. C2	1.832	1,207 to 2,458	Yes	****	<0,0001
Control vs. C3	1.83	1,261 to 2,399	Yes	****	<0,0001
Control vs. C4	1.736	1,075 to 2,396	Yes	****	<0,0001
Control vs. C5	2.3	1,7 to 2,9	Yes	****	<0,0001
Control vs. C6	1.796	1,232 to 2,36	Yes	****	<0,0001
Control vs. C7	2.27	1,701 to 2,839	Yes	****	<0,0001
C0 vs. C1	-0.02582	-0,5441 to 0,4925	No	ns	>0,9999
C0 vs. C2	0.7261	0,1571 to 1,295	Yes	**	0.0025
C0 vs. C3	0.7238	0,2176 to 1,23	Yes	***	0.0003
C0 vs. C4	0.6295	0,02191 to 1,237	Yes	*	0.0356
C0 vs. C5	1.194	0,6533 to 1,734	Yes	****	<0,0001
C0 vs. C6	0.6899	0,1893 to 1,191	Yes	***	0.0007
C0 vs. C7	1.164	0,6576 to 1,67	Yes	****	<0,0001
C1 vs. C2	0.7519	0,1455 to 1,358	Yes	**	0.0039
C1 vs. C3	0.7496	0,2018 to 1,297	Yes	***	0.0008
C1 vs. C4	0.6553	0,01256 to 1,298	Yes	*	0.0417
C1 vs. C5	1.22	0,6399 to 1,799	Yes	****	<0,0001
C1 vs. C6	0.7157	0,173 to 1,258	Yes	**	0.0015
C1 vs. C7	1.19	0,6418 to 1,737	Yes	****	<0,0001
C2 vs. C3	-0.002353	-0,5984 to 0,5937	No	ns	>0,9999
C2 vs. C4	-0.09664	-0,7809 to 0,5876	No	ns	>0,9999
C2 vs. C5	0.4676	-0,1578 to 1,093	No	ns	0.3289
C2 vs. C6	-0.0362	-0,6276 to 0,5552	No	ns	>0,9999
C2 vs. C7	0.4376	-0,1584 to 1,034	No	ns	0.3543
C3 vs. C4	-0.09429	-0,7272 to 0,5386	No	ns	>0,9999
C3 vs. C5	0.47	-0,09881 to 1,039	No	ns	0.2016
C3 vs. C6	-0.03385	-0,5649 to 0,4973	No	ns	>0,9999
C3 vs. C7	0.44	-0,09628 to 0,9763	No	ns	0.2097
C4 vs. C5	0.5643	-0,09642 to 1,225	No	ns	0.1659
C4 vs. C6	0.06044	-0,5681 to 0,689	No	ns	>0,9999
C4 vs. C7	0.5343	-0,09863 to 1,167	No	ns	0.178
C5 vs. C6	-0.5038	-1,068 to 0,06008	No	ns	0.1235
C5 vs. C7	-0.03	-0,5988 to 0,5388	No	ns	>0,9999
C6 vs. C7	0.4738	-0,05725 to 1,005	No	ns	0.1247
Day 5
Control vs. C0	1.606	1,066 to 2,147	Yes	****	<0,0001
Control vs. C1	1.776	1,196 to 2,356	Yes	****	<0,0001
Control vs. C2	2.421	1,795 to 3,046	Yes	****	<0,0001
Control vs. C3	2.55	1,981 to 3,119	Yes	****	<0,0001
Control vs. C4	2.45	1,789 to 3,111	Yes	****	<0,0001
Control vs. C5	2.85	2,25 to 3,45	Yes	****	<0,0001
Control vs. C6	2.604	2,04 to 3,168	Yes	****	<0,0001
Control vs. C7	3.03	2,461 to 3,599	Yes	****	<0,0001
C0 vs. C1	0.1698	-0,3485 to 0,6881	No	ns	0.9842
C0 vs. C2	0.8143	0,2453 to 1,383	Yes	***	0.0003
C0 vs. C3	0.9438	0,4376 to 1,45	Yes	****	<0,0001
C0 vs. C4	0.8438	0,2362 to 1,451	Yes	***	0.0006
C0 vs. C5	1.244	0,7033 to 1,784	Yes	****	<0,0001
C0 vs. C6	0.9976	0,497 to 1,498	Yes	****	<0,0001
C0 vs. C7	1.424	0,9176 to 1,93	Yes	****	<0,0001
C1 vs. C2	0.6445	0,03806 to 1,251	Yes	*	0.0274
C1 vs. C3	0.7739	0,2261 to 1,322	Yes	***	0.0004
C1 vs. C4	0.6739	0,0312 to 1,317	Yes	*	0.0315
C1 vs. C5	1.074	0,4942 to 1,654	Yes	****	<0,0001
C1 vs. C6	0.8278	0,285 to 1,371	Yes	****	<0,0001
C1 vs. C7	1.254	0,7061 to 1,802	Yes	****	<0,0001
C2 vs. C3	0.1294	-0,4666 to 0,7255	No	ns	0.9991
C2 vs. C4	0.02941	-0,6549 to 0,7137	No	ns	>0,9999
C2 vs. C5	0.4294	-0,1961 to 1,055	No	ns	0.4511
C2 vs. C6	0.1833	-0,4081 to 0,7746	No	ns	0.989
C2 vs. C7	0.6094	0,01337 to 1,205	Yes	*	0.0406
C3 vs. C4	-0.1	-0,7329 to 0,5329	No	ns	>0,9999
C3 vs. C5	0.3	-0,2688 to 0,8688	No	ns	0.7833
C3 vs. C6	0.05385	-0,4773 to 0,5849	No	ns	>0,9999
C3 vs. C7	0.48	-0,05628 to 1,016	No	ns	0.122
C4 vs. C5	0.4	-0,2607 to 1,061	No	ns	0.6272
C4 vs. C6	0.1538	-0,4747 to 0,7824	No	ns	0.9978
C4 vs. C7	0.58	-0,05291 to 1,213	No	ns	0.103
C5 vs. C6	-0.2462	-0,8101 to 0,3178	No	ns	0.9138
C5 vs. C7	0.18	-0,3888 to 0,7488	No	ns	0.9874
C6 vs. C7	0.4262	-0,1049 to 0,9573	No	ns	0.2362
Day 6
Control vs. C0	2.388	1,847 to 2,928	Yes	****	<0,0001
Control vs. C1	2.472	1,892 to 3,051	Yes	****	<0,0001
Control vs. C2	3.185	2,56 to 3,811	Yes	****	<0,0001
Control vs. C3	3.55	2,981 to 4,119	Yes	****	<0,0001
Control vs. C4	3.164	2,504 to 3,825	Yes	****	<0,0001
Control vs. C5	3.7	3,1 to 4,3	Yes	****	<0,0001
Control vs. C6	3.373	2,809 to 3,937	Yes	****	<0,0001
Control vs. C7	3.75	3,181 to 4,319	Yes	****	<0,0001
C0 vs. C1	0.08424	-0,4341 to 0,6025	No	ns	0.9999
C0 vs. C2	0.7978	0,2288 to 1,367	Yes	***	0.0005
C0 vs. C3	1.163	0,6564 to 1,669	Yes	****	<0,0001
C0 vs. C4	0.7768	0,1692 to 1,384	Yes	**	0.0024
C0 vs. C5	1.313	0,772 to 1,853	Yes	****	<0,0001
C0 vs. C6	0.9856	0,485 to 1,486	Yes	****	<0,0001
C0 vs. C7	1.363	0,8564 to 1,869	Yes	****	<0,0001
C1 vs. C2	0.7136	0,1071 to 1,32	Yes	**	0.0081
C1 vs. C3	1.078	0,5304 to 1,626	Yes	****	<0,0001
C1 vs. C4	0.6925	0,04983 to 1,335	Yes	*	0.0236
C1 vs. C5	1.228	0,6486 to 1,808	Yes	****	<0,0001
C1 vs. C6	0.9013	0,3586 to 1,444	Yes	****	<0,0001
C1 vs. C7	1.278	0,7304 to 1,826	Yes	****	<0,0001
C2 vs. C3	0.3647	-0,2313 to 0,9607	No	ns	0.6132
C2 vs. C4	-0.02101	-0,7053 to 0,6633	No	ns	>0,9999
C2 vs. C5	0.5147	-0,1108 to 1,14	No	ns	0.2062
C2 vs. C6	0.1878	-0,4036 to 0,7792	No	ns	0.9871
C2 vs. C7	0.5647	-0,03134 to 1,161	No	ns	0.0796
C3 vs. C4	-0.3857	-1,019 to 0,2472	No	ns	0.6185
C3 vs. C5	0.15	-0,4188 to 0,7188	No	ns	0.9963
C3 vs. C6	-0.1769	-0,708 to 0,3542	No	ns	0.9825
C3 vs. C7	0.2	-0,3363 to 0,7363	No	ns	0.9647
C4 vs. C5	0.5357	-0,125 to 1,196	No	ns	0.2236
C4 vs. C6	0.2088	-0,4197 to 0,8373	No	ns	0.9828
C4 vs. C7	0.5857	-0,0472 to 1,219	No	ns	0.0957
C5 vs. C6	-0.3269	-0,8909 to 0,237	No	ns	0.6816
C5 vs. C7	0.05	-0,5188 to 0,6188	No	ns	>0,9999
C6 vs. C7	0.3769	-0,1542 to 0,908	No	ns	0.4029
Day 7
Control vs. C0	2.563	2,022 to 3,103	Yes	****	<0,0001
Control vs. C1	2.891	2,312 to 3,471	Yes	****	<0,0001
Control vs. C2	3.618	2,992 to 4,243	Yes	****	<0,0001
Control vs. C3	3.82	3,251 to 4,389	Yes	****	<0,0001
Control vs. C4	3.643	2,982 to 4,304	Yes	****	<0,0001
Control vs. C5	4.25	3,65 to 4,85	Yes	****	<0,0001
Control vs. C6	3.808	3,244 to 4,372	Yes	****	<0,0001
Control vs. C7	4.26	3,691 to 4,829	Yes	****	<0,0001
C0 vs. C1	0.3288	-0,1895 to 0,8471	No	ns	0.5641
C0 vs. C2	1.055	0,4861 to 1,624	Yes	****	<0,0001
C0 vs. C3	1.258	0,7514 to 1,764	Yes	****	<0,0001
C0 vs. C4	1.08	0,4728 to 1,688	Yes	****	<0,0001
C0 vs. C5	1.688	1,147 to 2,228	Yes	****	<0,0001
C0 vs. C6	1.245	0,7446 to 1,746	Yes	****	<0,0001
C0 vs. C7	1.698	1,191 to 2,204	Yes	****	<0,0001
C1 vs. C2	0.7263	0,1199 to 1,333	Yes	**	0.0064
C1 vs. C3	0.9287	0,3809 to 1,477	Yes	****	<0,0001
C1 vs. C4	0.7516	0,1088 to 1,394	Yes	**	0.0088
C1 vs. C5	1.359	0,779 to 1,938	Yes	****	<0,0001
C1 vs. C6	0.9164	0,3736 to 1,459	Yes	****	<0,0001
C1 vs. C7	1.369	0,8209 to 1,917	Yes	****	<0,0001
C2 vs. C3	0.2024	-0,3937 to 0,7984	No	ns	0.9802
C2 vs. C4	0.02521	-0,6591 to 0,7095	No	ns	>0,9999
C2 vs. C5	0.6324	0,006881 to 1,258	Yes	*	0.0452
C2 vs. C6	0.19	-0,4013 to 0,7814	No	ns	0.9861
C2 vs. C7	0.6424	0,04631 to 1,238	Yes	*	0.0236
C3 vs. C4	-0.1771	-0,8101 to 0,4558	No	ns	0.9944
C3 vs. C5	0.43	-0,1388 to 0,9988	No	ns	0.3137
C3 vs. C6	-0.01231	-0,5434 to 0,5188	No	ns	>0,9999
C3 vs. C7	0.44	-0,09628 to 0,9763	No	ns	0.2097
C4 vs. C5	0.6071	-0,05356 to 1,268	No	ns	0.1009
C4 vs. C6	0.1648	-0,4637 to 0,7934	No	ns	0.9965
C4 vs. C7	0.6171	-0,01577 to 1,25	No	ns	0.0626
C5 vs. C6	-0.4423	-1,006 to 0,1216	No	ns	0.2648
C5 vs. C7	0.01	-0,5588 to 0,5788	No	ns	>0,9999
C6 vs. C7	0.4523	-0,07879 to 0,9834	No	ns	0.1688

### Sheet: Fig.4 Abnormal (Ant+Post)
ABNORMAL MORPHOLOGY, ANTERIOR + POSTERIOR AMPUTATION EXPERIMENT
Dunnett's multiple comparisons test
	Mean Diff	95,00% CI of diff	Significant?	Summary	Adjusted P Value
Control vs. C0	-4.983	-19,17 to 9,2	No	ns	0.899
Control vs. C1	-8.425	-22,61 to 5,759	No	ns	0.4541
Control vs. C2	-17.61	-31,79 to -3,424	Yes	**	0.0087
Control vs. C3	-14.95	-29,13 to -0,7664	Yes	*	0.0346
Control vs. C4	-23.17	-37,35 to -8,982	Yes	***	0.0003
Control vs. C5	-14.62	-28,8 to -0,4341	Yes	*	0.0407
Control vs. C6	-11.11	-25,29 to 3,073	No	ns	0.1851
Control vs. C7	-4.911	-19,09 to 9,273	No	ns	0.9055

### Sheet: Fig.7 Post+Ant Amp(C3,C4,C5)
C3, C4, C5 POSTERIOR + ANTERIOR AMPUTATION EXPERIMENT
Dunnett's multiple comparisons test
	Mean Diff	99,00% CI of diff	Significant?	Summary	Adjusted P Value
Day 1
Control vs. C3	0	-0,5709 to 0,5709	No	ns	0.9999
Control vs. C4	0	-0,5987 to 0,5987	No	ns	0.9999
Control vs. C5	0	-0,5424 to 0,5424	No	ns	0.9999
Day 2
Control vs. C3	0.122	-0,4489 to 0,6929	No	ns	0.8672
Control vs. C4	0.1053	-0,4935 to 0,704	No	ns	0.9194
Control vs. C5	0.2024	-0,3399 to 0,7448	No	ns	0.5609
Day 3
Control vs. C3	0.2464	-0,3245 to 0,8173	No	ns	0.4459
Control vs. C4	0.2368	-0,3619 to 0,8356	No	ns	0.5159
Control vs. C5	0.3583	-0,1841 to 0,9007	No	ns	0.1343
Day 4
Control vs. C3	0.6675	0,09658 to 1,238	Yes	**	0.0019
Control vs. C4	0.3158	-0,283 to 0,9145	No	ns	0.2854
Control vs. C5	0.3563	-0,1861 to 0,8986	No	ns	0.1374
Day 5
Control vs. C3	1.251	0,6803 to 1,822	Yes	****	0.0001
Control vs. C4	1.211	0,6118 to 1,809	Yes	****	0.0001
Control vs. C5	0.419	-0,1233 to 0,9614	No	ns	0.0634
Day6
Control vs. C3	2.024	1,453 to 2,595	Yes	****	0.0001
Control vs. C4	2.105	1,507 to 2,704	Yes	****	0.0001
Control vs. C5	1.265	0,7228 to 1,808	Yes	****	0.0001
Day 7
Control vs. C3	2.136	1,565 to 2,707	Yes	****	0.0001
Control vs. C4	2.053	1,454 to 2,651	Yes	****	0.0001
Control vs. C5	1.154	0,6115 to 1,696	Yes	****	0.0001
Day 8
Control vs. C3	1.727	1,156 to 2,298	Yes	****	0.0001
Control vs. C4	1.684	1,085 to 2,283	Yes	****	0.0001
Control vs. C5	0.8077	0,2653 to 1,35	Yes	****	0.0001
Day 9
Control vs. C3	1.545	0,9746 to 2,116	Yes	****	0.0001
Control vs. C4	1.158	0,5592 to 1,757	Yes	****	0.0001
Control vs. C5	0.7692	0,2269 to 1,312	Yes	***	0.0001
Day 10
Control vs. C3	1.455	0,8837 to 2,025	Yes	****	0.0001
Control vs. C4	1	0,4013 to 1,599	Yes	****	0.0001
Control vs. C5	0.4231	-0,1193 to 0,9654	No	ns	0.0601

### Sheet: Fig.7 Post+Ant Amp(C5)
C5 POSTERIOR + ANTERIOR AMPUTATION EXPERIMENT
Dunnett's multiple comparisons test
	Mean Diff	99,00% CI of diff	Significant?	Summary	Adjusted P Value
Control vs. C5
Day 6	0.3651	-0,5456 to 1,276	No	ns	>0,9999
Day 7	0.4921	-0,4186 to 1,403	No	ns	>0,9999
Day 8	1.069	0,1588 to 1,98	Yes	*	0.0108
Day 9	1.548	0,637 to 2,458	Yes	****	<0,0001
Day 10	1.877	0,9663 to 2,788	Yes	****	<0,0001
Day 11	2.246	1,335 to 3,157	Yes	****	<0,0001
Day 13	3.046	2,135 to 3,956	Yes	****	<0,0001
Day 13	3.563	2,653 to 4,474	Yes	****	<0,0001

### Sheet: SuppFig2 Abnormal (Post+Ant)
ABNORMAL MORPHOLOGY, ANTERIOR + POSTERIOR AMPUTATION EXPERIMENT
Tukey's multiple comparisons test
	Mean Diff	95,00% CI of diff	Significant?	Summary	Adjusted P Value
C3 vs. C4	-0.1248	-8,683 to 8,433	No	ns	>0,9999
C3 vs. C5	7.875	-0,683 to 16,43	No	ns	0.0796
C3 vs. Control	11.88	3,317 to 20,43	Yes	**	0.004
C4 vs. C5	8	-0,5582 to 16,56	No	ns	0.0732
C4 vs. Control	12	3,442 to 20,56	Yes	**	0.0036
C5 vs. Control	4	-4,558 to 12,56	No	ns	0.5837

### Sheet: SuppFig2 Abnormal C5 (Post+Ant)
ABNORMAL MORPHOLOGY, only C5, ANTERIOR + POSTERIOR AMPUTATION EXPERIMENT
Two-way ANOVA
Source of Variation	% of total variation	P value	P value summary	Significant?	SS	DF	MS	F (DFn, DFd)	P value
Row Factor	40.44	0.5	ns	No	1318	7	188.4	F (7, 7) = 1	P=0,5000
Column Factor	19.13	0.1116	ns	No	623.8	1	623.8	F (1, 7) = 3,312	P=0,1116

### Sheet: Fig.9 Hormone
HORMONE EXPERIMENT
Tukey's multiple comparisons test
	Mean Diff	95,00% CI of diff	Significant?	Summary	Adjusted P Value
Day 1
Control 1 vs. Control 2	0.03193	-0,3407 to 0,4045	No	ns	0.9779
Control 1 vs. MF-treated	-0.0879	-0,4119 to 0,2361	No	ns	0.7995
Control 2 vs. MF-treated	-0.1198	-0,4514 to 0,2118	No	ns	0.6725
Day 2
Control 1 vs. Control 2	0.3333	-0,03927 to 0,7059	No	ns	0.0903
Control 1 vs. MF-treated	0.1569	-0,1672 to 0,4809	No	ns	0.4912
Control 2 vs. MF-treated	-0.1765	-0,5081 to 0,1551	No	ns	0.4238
Day 3
Control 1 vs. Control 2	0.2401	-0,1325 to 0,6127	No	ns	0.2849
Control 1 vs. MF-treated	0.19	-0,134 to 0,514	No	ns	0.3531
Control 2 vs. MF-treated	-0.05011	-0,3817 to 0,2815	No	ns	0.9328
Day 4
Control 1 vs. Control 2	0.4036	0,03097 to 0,7762	Yes	*	0.03
Control 1 vs. MF-treated	0.1988	-0,1253 to 0,5228	No	ns	0.3202
Control 2 vs. MF-treated	-0.2048	-0,5364 to 0,1268	No	ns	0.3153
Day 5
Control 1 vs. Control 2	0.8557	0,4831 to 1,228	Yes	****	<0,0001
Control 1 vs. MF-treated	0.4091	0,08502 to 0,7331	Yes	**	0.0088
Control 2 vs. MF-treated	-0.4466	-0,7782 to -0,115	Yes	**	0.0047

### Sheet: SuppFig3 Abnormal (Hormone)
ABNORMAL, HORMONE EXPERIMENT
Tukey's multiple comparisons test
	Mean Diff	95,00% CI of diff	Significant?	Summary	Adjusted P Value
Control 2 vs. Control 1	0.0042	-0,06144 to 0,06984	No	ns	0.9818
MF-treated vs. Control 1	0.03	-0,03564 to 0,09564	No	ns	0.431
MF-treated vs. Control 2	0.0258	-0,03984 to 0,09144	No	ns	0.5276
